# Evolutionary constraints on the complexity of genetic regulatory networks allow predictions of the total number of genetic interactions

**DOI:** 10.1101/486647

**Authors:** Adrian I. Campos-González, Julio A. Freyre-González

## Abstract

Genetic regulatory networks (GRNs) have been widely studied, yet there is a lack of understanding with regards to the final size and properties of these networks, mainly due to no network currently being complete. In this study, we analyzed the distribution of GRN structural properties across a large set of distinct prokaryotic organisms and found a set of constrained characteristics such as network density and number of regulators. Our results allowed us to estimate the number of interactions that complete networks would have, a valuable insight that could aid in the daunting task of network curation, prediction, and validation. Using state of-the-art statistical approaches, we also provided new evidence to settle a previously stated controversy that raised the possibility of complete biological networks being random and therefore attributing the observed scale-free properties to an artifact emerging from the sampling process during network discovery. Furthermore, we identified a set of properties that enabled us to assess the consistency of the connectivity distribution for various GRNs against different alternative statistical distributions. Our results favor the hypothesis that highly connected nodes (hubs) are not a consequence of network incompleteness. Finally, an interaction coverage computed for the GRNs as a proxy for completeness revealed that high-throughput based reconstructions of GRNs could yield biased networks with a low average clustering coefficient, showing that classical targeted discovery of interactions is still needed.
