## Supplementary Table S1 for "Evolutionary constraints on the complexity of genetic regulatory networks allow predictions of the total number of genetic interactions"

### Sheet: Prediction
Evolutionary constraints on the complexity of genetic regulatory networks allow predictions of the total number of genetic interactions
Adrian I. Campos-González and Julio A. Freyre-González*
*Corresponding author: jfreyre@ccg.unam.mx
						Estimated number of interactions predicted by each model for all organisms in Abasy						Lower limit of the confidence interval						Upper limit of the confidence interval
Abasy GRN ID	Network description	Non-redundant set	Actual number of interactions	Genome size	Genomic coverage	Total interactions DP	Density DP	Total interactions DI	Density DI	Total interactions EdR	Density EdR	Total interactions DP	Density DP	Total interactions DI	Density DI	Total interactions EdR	Density EdR	Total interactions DP	Density DP	Total interactions DI	Density DI	Total interactions EdR	Density EdR
224308_v2017_sDBTBS08-15-SW18	Bacillus subtilis (strain 168) [2017, DBTBS08-15-SW18, Weak + Strong]	TRUE	7787	4421	0.795974	11277	0.0005771	17599	0.000900628	10639	0.00054445	6487	0.000331972	9030	0.00046211	9764	0.000499672	20734	0.00106106	26168	0.00133915	11481	0.000587539
83332_v2018_s11-12-15-16	Mycobacterium tuberculosis (strain ATCC 25618 / H37Rv) [2018, 11-12-15-16, Weak + Strong]	TRUE	10147	4091	0.766072	10259	0.00061313	15070	0.000900659	9820	0.000586893	5917	0.00035363	7732	0.000462103	9011	0.000538543	18800	0.00112358	22407	0.00133916	10599	0.00063345
83332_v2016_s11-12-15	Mycobacterium tuberculosis (strain ATCC 25618 / H37Rv) [2016, 11-12-15, Weak + Strong]	FALSE	10115	4091	0.766072	10259	0.00061313	15070	0.000900659	9820	0.000586893	5917	0.00035363	7732	0.000462103	9011	0.000538543	18800	0.00112358	22407	0.00133916	10599	0.00063345
224308_v2016_sDBTBS08-15-SW16	Bacillus subtilis (strain 168) [2016, DBTBS08-15-SW16, Weak + Strong]	FALSE	6441	4421	0.752771	11277	0.0005771	17599	0.000900628	10639	0.00054445	6487	0.000331972	9030	0.00046211	9764	0.000499672	20734	0.00106106	26168	0.00133915	11481	0.000587539
196627_v2016_s17	Corynebacterium glutamicum (strain ATCC 13032 / DSM 20300 / JCM 1318 / LMG 3730 / NCIMB 10025) [2016, 17, Weak + Strong]	TRUE	3381	3138	0.73327	7422	0.000753969	8866	0.000900659	7457	0.000757525	4321	0.000438952	4549	0.000462113	6836	0.00069444	13450	0.00136633	13182	0.0013391	8054	0.000818171
196627_v2016_s17_eStrong	Corynebacterium glutamicum (strain ATCC 13032 / DSM 20300 / JCM 1318 / LMG 3730 / NCIMB 10025) [2016, 17, Strong]	FALSE	2911	3138	0.708413	7422	0.000753969	8866	0.000900659	7457	0.000757525	4321	0.000438952	4549	0.000462113	6836	0.00069444	13450	0.00136633	13182	0.0013391	8054	0.000818171
224308_v2015_s15	Bacillus subtilis (strain 168) [2015, 15, Weak + Strong]	FALSE	4516	4421	0.697806	11277	0.0005771	17599	0.000900628	10639	0.00054445	6487	0.000331972	9030	0.00046211	9764	0.000499672	20734	0.00106106	26168	0.00133915	11481	0.000587539
83332_v2018_s15-16	Mycobacterium tuberculosis (strain ATCC 25618 / H37Rv) [2018, 15-16, Weak + Strong]	FALSE	6611	4091	0.621364	10259	0.00061313	15070	0.000900659	9820	0.000586893	5917	0.00035363	7732	0.000462103	9011	0.000538543	18800	0.00112358	22407	0.00133916	10599	0.00063345
83332_v2015_s15	Mycobacterium tuberculosis (strain ATCC 25618 / H37Rv) [2015, 15, Weak + Strong]	FALSE	6572	4091	0.62112	10259	0.00061313	15070	0.000900659	9820	0.000586893	5917	0.00035363	7732	0.000462103	9011	0.000538543	18800	0.00112358	22407	0.00133916	10599	0.00063345
224308_v2017_sDBTBS08-SW18	Bacillus subtilis (strain 168) [2017, DBTBS08-SW18, Weak + Strong]	FALSE	5612	4421	0.574757	11277	0.0005771	17599	0.000900628	10639	0.00054445	6487	0.000331972	9030	0.00046211	9764	0.000499672	20734	0.00106106	26168	0.00133915	11481	0.000587539
224308_v2017_sSW18	Bacillus subtilis (strain 168) [2017, SW18, Weak + Strong]	FALSE	5068	4421	0.551233	11277	0.0005771	17599	0.000900628	10639	0.00054445	6487	0.000331972	9030	0.00046211	9764	0.000499672	20734	0.00106106	26168	0.00133915	11481	0.000587539
511145_v2017_sRDB16_dsRNA	Escherichia coli str. K-12 substr. MG1655 [2017, RDB16, Weak + Strong, sRNA]	TRUE	6843	4497	0.537469	11514	0.000569478	18210	0.00090066	10827	0.000535499	6619	0.000327373	9343	0.000462101	9937	0.00049148	21185	0.0010478	27076	0.00133917	11684	0.000577886
511145_v2015_sRDB16_dsRNA	Escherichia coli str. K-12 substr. MG1655 [2015, RDB16, Weak + Strong, sRNA]	FALSE	6614	4497	0.525461	11514	0.000569478	18210	0.00090066	10827	0.000535499	6619	0.000327373	9343	0.000462101	9937	0.00049148	21185	0.0010478	27076	0.00133917	11684	0.000577886
511145_v2017_sRDB16	Escherichia coli str. K-12 substr. MG1655 [2017, RDB16, Weak + Strong]	FALSE	6622	4497	0.519902	11514	0.000569478	18210	0.00090066	10827	0.000535499	6619	0.000327373	9343	0.000462101	9937	0.00049148	21185	0.0010478	27076	0.00133917	11684	0.000577886
511145_v2014_sRDB16	Escherichia coli str. K-12 substr. MG1655 [2014, RDB16, Weak + Strong]	FALSE	6456	4497	0.51123	11514	0.000569478	18210	0.00090066	10827	0.000535499	6619	0.000327373	9343	0.000462101	9937	0.00049148	21185	0.0010478	27076	0.00133917	11684	0.000577886
511145_v2015_sRDB16	Escherichia coli str. K-12 substr. MG1655 [2015, RDB16, Weak + Strong]	FALSE	6390	4497	0.506782	11514	0.000569478	18210	0.00090066	10827	0.000535499	6619	0.000327373	9343	0.000462101	9937	0.00049148	21185	0.0010478	27076	0.00133917	11684	0.000577886
511145_v2013_sRDB13	Escherichia coli str. K-12 substr. MG1655 [2013, RDB13, Weak + Strong]	FALSE	6314	4497	0.501223	11514	0.000569478	18210	0.00090066	10827	0.000535499	6619	0.000327373	9343	0.000462101	9937	0.00049148	21185	0.0010478	27076	0.00133917	11684	0.000577886
224308_v2016_sDBTBS08-SW16	Bacillus subtilis (strain 168) [2016, DBTBS08-SW16, Weak + Strong]	FALSE	4208	4421	0.486768	11277	0.0005771	17599	0.000900628	10639	0.00054445	6487	0.000331972	9030	0.00046211	9764	0.000499672	20734	0.00106106	26168	0.00133915	11481	0.000587539
511145_v2011_sRDB11	Escherichia coli str. K-12 substr. MG1655 [2011, RDB11, Weak + Strong]	FALSE	5856	4497	0.473427	11514	0.000569478	18210	0.00090066	10827	0.000535499	6619	0.000327373	9343	0.000462101	9937	0.00049148	21185	0.0010478	27076	0.00133917	11684	0.000577886
511145_v2017_sRDB16_eStrong	Escherichia coli str. K-12 substr. MG1655 [2017, RDB16, Strong]	FALSE	4293	4497	0.448521	11514	0.000569478	18210	0.00090066	10827	0.000535499	6619	0.000327373	9343	0.000462101	9937	0.00049148	21185	0.0010478	27076	0.00133917	11684	0.000577886
83332_v2016_s11-12	Mycobacterium tuberculosis (strain ATCC 25618 / H37Rv) [2016, 11-12, Weak + Strong]	FALSE	3683	4091	0.436568	10259	0.00061313	15070	0.000900659	9820	0.000586893	5917	0.00035363	7732	0.000462103	9011	0.000538543	18800	0.00112358	22407	0.00133916	10599	0.00063345
511145_v2015_sRDB16_eStrong	Escherichia coli str. K-12 substr. MG1655 [2015, RDB16, Strong]	FALSE	4101	4497	0.434067	11514	0.000569478	18210	0.00090066	10827	0.000535499	6619	0.000327373	9343	0.000462101	9937	0.00049148	21185	0.0010478	27076	0.00133917	11684	0.000577886
511145_v2014_sRDB16_eStrong	Escherichia coli str. K-12 substr. MG1655 [2014, RDB16, Strong]	FALSE	4034	4497	0.427618	11514	0.000569478	18210	0.00090066	10827	0.000535499	6619	0.000327373	9343	0.000462101	9937	0.00049148	21185	0.0010478	27076	0.00133917	11684	0.000577886
224308_v2016_sSW16	Bacillus subtilis (strain 168) [2016, SW16, Weak + Strong]	FALSE	3040	4421	0.423886	11277	0.0005771	17599	0.000900628	10639	0.00054445	6487	0.000331972	9030	0.00046211	9764	0.000499672	20734	0.00106106	26168	0.00133915	11481	0.000587539
511145_v2013_sRDB13_eStrong	Escherichia coli str. K-12 substr. MG1655 [2013, RDB13, Strong]	FALSE	3885	4497	0.413164	11514	0.000569478	18210	0.00090066	10827	0.000535499	6619	0.000327373	9343	0.000462101	9937	0.00049148	21185	0.0010478	27076	0.00133917	11684	0.000577886
224308_v2008_sDBTBS08	Bacillus subtilis (strain 168) [2008, DBTBS08, Weak + Strong]	FALSE	3114	4421	0.381588	11277	0.0005771	17599	0.000900628	10639	0.00054445	6487	0.000331972	9030	0.00046211	9764	0.000499672	20734	0.00106106	26168	0.00133915	11481	0.000587539
511145_v2011_sRDB11_eStrong	Escherichia coli str. K-12 substr. MG1655 [2011, RDB11, Strong]	FALSE	3388	4497	0.380698	11514	0.000569478	18210	0.00090066	10827	0.000535499	6619	0.000327373	9343	0.000462101	9937	0.00049148	21185	0.0010478	27076	0.00133917	11684	0.000577886
511145_v2006_sRDB06	Escherichia coli str. K-12 substr. MG1655 [2006, RDB06, Weak + Strong]	FALSE	4416	4497	0.378252	11514	0.000569478	18210	0.00090066	10827	0.000535499	6619	0.000327373	9343	0.000462101	9937	0.00049148	21185	0.0010478	27076	0.00133917	11684	0.000577886
224308_v2008_sDBTBS08_eStrong	Bacillus subtilis (strain 168) [2008, DBTBS08, Strong]	FALSE	2576	4421	0.31848	11277	0.0005771	17599	0.000900628	10639	0.00054445	6487	0.000331972	9030	0.00046211	9764	0.000499672	20734	0.00106106	26168	0.00133915	11481	0.000587539
511145_v2005_sRDB04	Escherichia coli str. K-12 substr. MG1655 [2005, RDB04, Weak + Strong]	FALSE	3148	4497	0.267289	11514	0.000569478	18210	0.00090066	10827	0.000535499	6619	0.000327373	9343	0.000462101	9937	0.00049148	21185	0.0010478	27076	0.00133917	11684	0.000577886
451516_v2015_sRTB13	Staphylococcus aureus (strain USA300 / TCH1516) [2015, RTB13, Weak + Strong]	TRUE	2039	2844	0.240155	6583	0.000814174	7282	0.000900625	6728	0.000832108	3845	0.000475543	3736	0.000462062	6165	0.000762477	11879	0.00146917	10827	0.00133907	7269	0.000899018
196627_v2011_s17_eStrong	Corynebacterium glutamicum (strain ATCC 13032 / DSM 20300 / JCM 1318 / LMG 3730 / NCIMB 10025) [2011, 17, Strong]	FALSE	1283	3138	0.236138	7422	0.000753969	8866	0.000900659	7457	0.000757525	4321	0.000438952	4549	0.000462113	6836	0.00069444	13450	0.00136633	13182	0.0013391	8054	0.000818171
196627_v2009_sCRN12_eStrong	Corynebacterium glutamicum (strain ATCC 13032 / DSM 20300 / JCM 1318 / LMG 3730 / NCIMB 10025) [2009, CRN12, Strong]	FALSE	895	3138	0.198534	7422	0.000753969	8866	0.000900659	7457	0.000757525	4321	0.000438952	4549	0.000462113	6836	0.00069444	13450	0.00136633	13182	0.0013391	8054	0.000818171
511145_v2003_sRDB01	Escherichia coli str. K-12 substr. MG1655 [2003, RDB01, Weak + Strong]	FALSE	1432	4497	0.177229	11514	0.000569478	18210	0.00090066	10827	0.000535499	6619	0.000327373	9343	0.000462101	9937	0.00049148	21185	0.0010478	27076	0.00133917	11684	0.000577886
208964_v2015_s11-RTB13	Pseudomonas aeruginosa (strain ATCC 15692 / PAO1 / 1C / PRS 101 / LMG 12228) [2015, 11-RTB13, Weak + Strong]	TRUE	1427	5697	0.158856	15367	0.000473558	29226	0.000900644	13803	0.000425361	8761	0.000269984	14996	0.000462125	12676	0.00039063	28558	0.000880059	43456	0.00133916	14888	0.000458797
158879_v2015_sRTB13	Staphylococcus aureus (strain N315) [2015, RTB13, Weak + Strong]	TRUE	541	2694	0.138085	6161	0.000849214	6534	0.000900627	6356	0.000876092	3606	0.000497041	3352	0.00046203	5823	0.000802625	11093	0.00152903	9715	0.00133909	6869	0.000946803
426430_v2015_sRTB13	Staphylococcus aureus (strain Newman) [2015, RTB13, Weak + Strong]	TRUE	577	2687	0.136584	6142	0.000851013	6500	0.000900616	6339	0.000878308	3595	0.00049811	3335	0.000462085	5807	0.000804597	11057	0.00153202	9665	0.00133915	6850	0.000949111
93062_v2015_sRTB13	Staphylococcus aureus (strain COL) [2015, RTB13, Weak + Strong]	TRUE	586	2726	0.136097	6251	0.000841506	6690	0.000900604	6435	0.000866276	3657	0.000492303	3432	0.000462014	5896	0.000793716	11260	0.00151581	9947	0.00133906	6954	0.000936143
418127_v2015_sRTB13	Staphylococcus aureus (strain Mu3 / ATCC 700698) [2015, RTB13, Weak + Strong]	TRUE	572	2768	0.135116	6369	0.000831565	6898	0.000900633	6539	0.000853761	3724	0.000486222	3539	0.000462067	5992	0.000782342	11479	0.00149875	10256	0.00133907	7066	0.000922568
158878_v2015_sRTB13	Staphylococcus aureus (strain Mu50 / ATCC 700699) [2015, RTB13, Weak + Strong]	TRUE	573	2806	0.133642	6475	0.000822658	7088	0.00090054	6634	0.000842859	3785	0.00048089	3637	0.000462086	6078	0.000772218	11679	0.00148383	10540	0.00133912	7168	0.000910704
359786_v2015_sRTB13	Staphylococcus aureus (strain JH9) [2015, RTB13, Weak + Strong]	TRUE	564	2847	0.130664	6591	0.000813446	7297	0.000900579	6735	0.000831219	3850	0.000475158	3744	0.000462076	6172	0.000761734	11895	0.00146805	10850	0.00133908	7277	0.000898111
196620_v2015_sRTB13	Staphylococcus aureus (strain MW2) [2015, RTB13, Weak + Strong]	TRUE	524	2703	0.129856	6187	0.000847127	6577	0.000900526	6378	0.000873279	3620	0.000495652	3375	0.000462107	5843	0.000800027	11140	0.00152529	9780	0.00133908	6893	0.000943793
359787_v2015_sRTB13	Staphylococcus aureus (strain JH1) [2015, RTB13, Weak + Strong]	TRUE	564	2906	0.129043	6758	0.000800528	7603	0.000900623	6882	0.000815216	3945	0.00046731	3901	0.000462098	6307	0.000747104	12207	0.001446	11305	0.00133915	7435	0.000880723
282459_v2015_sRTB13	Staphylococcus aureus (strain MSSA476) [2015, RTB13, Weak + Strong]	TRUE	512	2738	0.128926	6284	0.000838548	6749	0.000900598	6465	0.000862701	3676	0.000490532	3463	0.000462109	5923	0.000790376	11322	0.00151083	10035	0.00133909	6986	0.000932224
367830_v2015_sRTB13	Staphylococcus aureus (strain USA300) [2015, RTB13, Weak + Strong]	TRUE	579	2950	0.124746	6883	0.00079119	7835	0.000900621	6991	0.000803605	4016	0.000461633	4020	0.000462093	6407	0.000736475	12441	0.00143007	11650	0.00133915	7552	0.000868091
273036_v2015_sRTB13	Staphylococcus aureus (strain bovine RF122 / ET3-1) [2015, RTB13, Weak + Strong]	TRUE	442	2663	0.114908	6075	0.000856973	6384	0.000900562	6279	0.00088575	3557	0.00050177	3276	0.000462131	5752	0.000811409	10932	0.00154213	9493	0.00133913	6786	0.00095727
282458_v2015_sRTB13	Staphylococcus aureus (strain MRSA252) [2015, RTB13, Weak + Strong]	TRUE	401	2834	0.0980946	6554	0.000816319	7231	0.000900641	6703	0.000834878	3829	0.000476913	3710	0.000462091	6142	0.000765003	11826	0.00147296	10751	0.00133907	7243	0.000902136
160491_v2015_sRTB13	Streptococcus pyogenes serotype M5 (strain Manfredo) [2015, RTB13, Weak + Strong]	TRUE	218	1906	0.0902413	4039	0.00111239	3270	0.000900596	4402	0.00121236	2393	0.00065906	1678	0.000462141	4024	0.00110826	7166	0.0019736	4862	0.00133905	4765	0.00131234
186103_v2015_sRTB13	Streptococcus pyogenes serotype M18 (strain MGAS8232) [2015, RTB13, Weak + Strong]	TRUE	226	1924	0.0888773	4085	0.0011041	3332	0.000900577	4446	0.00120167	2419	0.00065381	1709	0.00046191	4065	0.00109869	7252	0.00196008	4954	0.00133897	4813	0.00130086
198466_v2015_sRTB13	Streptococcus pyogenes serotype M3 (strain ATCC BAA-595 / MGAS315) [2015, RTB13, Weak + Strong]	TRUE	215	1951	0.084572	4156	0.0010924	3426	0.000900524	4513	0.00118624	2460	0.000646611	1758	0.00046209	4127	0.00108478	7380	0.00193983	5094	0.00133896	4885	0.00128402
487214_v2015_sRTB13	Streptococcus pneumoniae (strain Hungary19A-6) [2015, RTB13, Weak + Strong]	TRUE	241	2402	0.0845129	5356	0.0009287	5194	0.00090061	5632	0.000976557	3148	0.000545845	2665	0.000462096	5156	0.000894021	9597	0.00166407	7723	0.00133912	6089	0.0010558
406558_v2015_sRTB13	Streptococcus pneumoniae SP9-BS68 [2015, RTB13, Weak + Strong]	TRUE	245	2432	0.0830592	5438	0.000919794	5324	0.000900512	5706	0.000965124	3194	0.00054024	2732	0.000462096	5225	0.000883767	9749	0.00164897	7917	0.0013391	6169	0.00104344
319701_v2015_sRTB13	Streptococcus pyogenes serotype M28 (strain MGAS6180) [2015, RTB13, Weak + Strong]	TRUE	193	1977	0.0819423	4223	0.001081	3518	0.000900538	4578	0.00117188	2499	0.000639695	1805	0.000462044	4186	0.00107153	7505	0.00192113	5231	0.00133903	4954	0.00126813
370554_v2015_sRTB13	Streptococcus pyogenes serotype M4 (strain MGAS10750) [2015, RTB13, Weak + Strong]	TRUE	200	2059	0.0796503	4438	0.00104733	3816	0.000900548	4781	0.00112828	2622	0.000618772	1958	0.000462073	4374	0.00103223	7900	0.00186434	5674	0.00133902	5173	0.00122079
370551_v2015_sRTB13	Streptococcus pyogenes serotype M12 (strain MGAS9429) [2015, RTB13, Weak + Strong]	TRUE	189	1962	0.0795107	4184	0.00108746	3465	0.000900589	4541	0.00118025	2476	0.000643538	1778	0.00046212	4152	0.00107915	7433	0.00193191	5152	0.00133906	4914	0.0012772
370552_v2015_sRTB13	Streptococcus pyogenes serotype M2 (strain MGAS10270) [2015, RTB13, Weak + Strong]	TRUE	194	2068	0.0768859	4462	0.00104385	3849	0.000900444	4803	0.00112363	2636	0.000616672	1975	0.000462036	4394	0.00102794	7944	0.00185844	5724	0.00133909	5197	0.0012158
316385_v2015_sRTB13	Escherichia coli str. K-12 substr. DH10B [2015, RTB13, Weak + Strong]	TRUE	450	4352	0.0698529	11063	0.000584245	17054	0.000900634	10468	0.000552823	6367	0.000336246	8750	0.000462094	9606	0.0005073	20326	0.00107343	25358	0.00133917	11296	0.00059655
481805_v2015_sRTB13	Escherichia coli (strain ATCC 8739 / DSM 1576 / Crooks) [2015, RTB13, Weak + Strong]	TRUE	459	4408	0.0694192	11237	0.00057845	17496	0.000900646	10607	0.000546019	6464	0.000332749	8977	0.000462111	9734	0.00050108	20657	0.00106337	26014	0.00133913	11446	0.000589209
331112_v2015_sRTB13	Escherichia coli O9:H4 (strain HS) [2015, RTB13, Weak + Strong]	TRUE	445	4626	0.0642023	11919	0.000557086	19269	0.00090062	11147	0.000521003	6845	0.000319931	9887	0.000462112	10232	0.000478237	21955	0.00102616	28652	0.00133918	12028	0.000562181
331111_v2015_sRTB13	Escherichia coli O139:H28 (strain E24377A / ETEC) [2015, RTB13, Weak + Strong]	TRUE	439	5258	0.0562952	13935	0.000504137	24895	0.000900645	12715	0.00046	7967	0.000288228	12774	0.000462134	11674	0.000422339	25808	0.000933675	37016	0.00133916	13716	0.000496214
344601_v2015_sRTB13	Escherichia coli B171 [2015, RTB13, Weak + Strong]	TRUE	402	5092	0.0547918	13400	0.000516908	23348	0.000900654	12303	0.000474591	7670	0.000295872	11980	0.000462131	11295	0.000435707	24784	0.000956048	34715	0.00133914	13272	0.00051197
362663_v2015_sRTB13	Escherichia coli O6:K15:H31 (strain 536 / UPEC) [2015, RTB13, Weak + Strong]	TRUE	363	4779	0.0541954	12402	0.000543136	20565	0.000900628	11527	0.000504816	7114	0.000311552	10552	0.000462117	10581	0.000463387	22876	0.00100184	30578	0.00133914	12437	0.000544669
364106_v2015_sRTB13	Escherichia coli (strain UTI89 / UPEC) [2015, RTB13, Weak + Strong]	TRUE	381	5272	0.0504552	13980	0.000503082	25028	0.000900653	12749	0.000458783	7992	0.000287599	12842	0.00046213	11706	0.00042125	25895	0.000931853	37213	0.00133914	13753	0.000494913
478008_v2015_sRTB13	Escherichia coli O157:H7 (strain EC869) [2015, RTB13, Weak + Strong]	TRUE	366	5224	0.0503446	13825	0.00050669	24574	0.000900643	12630	0.000462893	7906	0.000289757	12609	0.000462123	11596	0.000424996	25598	0.000938173	36539	0.00133916	13625	0.00049936
439855_v2015_sRTB13	Escherichia coli (strain SMS-3-5 / SECEC) [2015, RTB13, Weak + Strong]	TRUE	391	5127	0.0499317	13512	0.000514136	23670	0.000900651	12390	0.000471443	7732	0.000294205	12145	0.000462121	11375	0.000432822	24999	0.000951219	35194	0.00133914	13366	0.00050858
405955_v2015_sRTB13	Escherichia coli O1:K1 / APEC [2015, RTB13, Weak + Strong]	TRUE	352	4968	0.0497182	13003	0.000526948	22224	0.00090063	11995	0.000486099	7449	0.000301872	11403	0.000462108	11012	0.000446263	24024	0.000973575	33045	0.00133915	12941	0.000524436
199310_v2015_sRTB13	Escherichia coli CFT073 [2015, RTB13, Weak + Strong]	TRUE	361	5574	0.0459275	14963	0.000481684	27978	0.00090066	13498	0.000434524	8538	0.000274853	14355	0.000462112	12395	0.000399016	27782	0.00089435	41600	0.00133917	14560	0.000468711
100226_v2015_sRTB13	Streptomyces coelicolor (strain ATCC BAA-471 / A3(2) / M145) [2015, RTB13, Weak + Strong]	TRUE	330	8299	0.0374744	24319	0.00035314	62024	0.000900659	20256	0.00029414	13684	0.000198707	31825	0.000462135	18614	0.000270297	45919	0.000666796	92222	0.00133917	21836	0.000317084
301447_v2015_sRTB13	Streptococcus pyogenes serotype M1 [2015, RTB13, Weak + Strong]	TRUE	188	5713	0.0287065	15420	0.000472533	29390	0.000900632	13843	0.000424207	8791	0.000269393	15080	0.000462114	12712	0.000389548	28659	0.000878231	43700	0.00133915	14931	0.000457548
340184_v2015_sRTB13	Escherichia coli B7A [2015, RTB13, Weak + Strong]	TRUE	419	10051	0.0285544	30721	0.000304131	90977	0.00090065	24601	0.000243544	17170	0.000169979	46682	0.000462141	22612	0.000223853	58480	0.000578938	135273	0.00133917	26515	0.000262492
381754_v2015_sRTB13	Pseudomonas aeruginosa (strain PA7) [2015, RTB13, Weak + Strong]	TRUE	134	6369	0.0196263	17607	0.000434121	36528	0.000900641	15470	0.000381431	9999	0.000246537	18743	0.000462131	14209	0.00035034	32875	0.000810572	54314	0.00133918	16683	0.000411339
