## Supplementary Table S2 for "Evolutionary constraints on the complexity of genetic regulatory networks allow predictions of the total number of genetic interactions"

### Sheet: NrPrediction
Evolutionary constraints on the complexity of genetic regulatory networks allow predictions of the total number of genetic interactions
Adrian I. Campos-González and Julio A. Freyre-González*
*Corresponding author: jfreyre@ccg.unam.mx
Estimated number of interactions predicted by each model for all organisms in Abasy using only a set of non-redundant, most complete GRNs as the training set.
						Estimated number of interactions predicted by each model				Lower limit of the confidence interval				Upper limit of the confidence interval
Abasy GRN ID	Network description	Non-redundant set	Actual number of interactions	Genome size	Genomic coverage	Total interactions DP	Density DP	Total interactions EdR	Density EdR	Total interactions DP	Density DP	Total interactions EdR	Density EdR	Total interactions DP	Density DP	Total interactions EdR	Density EdR
224308_v2017_sDBTBS08-15-SW18	Bacillus subtilis (strain 168) [2017, DBTBS08-15-SW18, Weak + Strong]	TRUE	7787	4421	0.795974	12313	0.000630117	11212	0.000573773	5399	0.000276293	10112	0.000517481	27114	0.00138756	12163	0.000622441
83332_v2018_s11-12-15-16	Mycobacterium tuberculosis (strain ATCC 25618 / H37Rv) [2018, 11-12-15-16, Weak + Strong]	TRUE	10147	4091	0.766072	11184	0.000668412	10351	0.000618628	4926	0.000294403	9329	0.000557548	24523	0.00146562	11227	0.000670982
83332_v2016_s11-12-15	Mycobacterium tuberculosis (strain ATCC 25618 / H37Rv) [2016, 11-12-15, Weak + Strong]	FALSE	10115	4091	0.766072	11184	0.000668412	10351	0.000618628	4926	0.000294403	9329	0.000557548	24523	0.00146562	11227	0.000670982
224308_v2016_sDBTBS08-15-SW16	Bacillus subtilis (strain 168) [2016, DBTBS08-15-SW16, Weak + Strong]	FALSE	6441	4421	0.752771	12313	0.000630117	11212	0.000573773	5399	0.000276293	10112	0.000517481	27114	0.00138756	12163	0.000622441
196627_v2016_s17	Corynebacterium glutamicum (strain ATCC 13032 / DSM 20300 / JCM 1318 / LMG 3730 / NCIMB 10025) [2016, 17, Weak + Strong]	TRUE	3381	3138	0.73327	8049	0.000817663	7864	0.00079887	3600	0.000365708	7066	0.000717804	17395	0.00176708	8522	0.000865713
196627_v2016_s17_eStrong	Corynebacterium glutamicum (strain ATCC 13032 / DSM 20300 / JCM 1318 / LMG 3730 / NCIMB 10025) [2016, 17, Strong]	FALSE	2911	3138	0.708413	8049	0.000817663	7864	0.00079887	3600	0.000365708	7066	0.000717804	17395	0.00176708	8522	0.000865713
224308_v2015_s15	Bacillus subtilis (strain 168) [2015, 15, Weak + Strong]	FALSE	4516	4421	0.697806	12313	0.000630117	11212	0.000573773	5399	0.000276293	10112	0.000517481	27114	0.00138756	12163	0.000622441
83332_v2018_s15-16	Mycobacterium tuberculosis (strain ATCC 25618 / H37Rv) [2018, 15-16, Weak + Strong]	FALSE	6611	4091	0.621364	11184	0.000668412	10351	0.000618628	4926	0.000294403	9329	0.000557548	24523	0.00146562	11227	0.000670982
83332_v2015_s15	Mycobacterium tuberculosis (strain ATCC 25618 / H37Rv) [2015, 15, Weak + Strong]	FALSE	6572	4091	0.62112	11184	0.000668412	10351	0.000618628	4926	0.000294403	9329	0.000557548	24523	0.00146562	11227	0.000670982
224308_v2017_sDBTBS08-SW18	Bacillus subtilis (strain 168) [2017, DBTBS08-SW18, Weak + Strong]	FALSE	5612	4421	0.574757	12313	0.000630117	11212	0.000573773	5399	0.000276293	10112	0.000517481	27114	0.00138756	12163	0.000622441
224308_v2017_sSW18	Bacillus subtilis (strain 168) [2017, SW18, Weak + Strong]	FALSE	5068	4421	0.551233	12313	0.000630117	11212	0.000573773	5399	0.000276293	10112	0.000517481	27114	0.00138756	12163	0.000622441
511145_v2017_sRDB16_dsRNA	Escherichia coli str. K-12 substr. MG1655 [2017, RDB16, Weak + Strong, sRNA]	TRUE	6843	4497	0.537469	12576	0.000622004	11411	0.000564384	5509	0.000272473	10292	0.000509038	27719	0.00137097	12379	0.000612261
511145_v2015_sRDB16_dsRNA	Escherichia coli str. K-12 substr. MG1655 [2015, RDB16, Weak + Strong, sRNA]	FALSE	6614	4497	0.525461	12576	0.000622004	11411	0.000564384	5509	0.000272473	10292	0.000509038	27719	0.00137097	12379	0.000612261
511145_v2017_sRDB16	Escherichia coli str. K-12 substr. MG1655 [2017, RDB16, Weak + Strong]	FALSE	6622	4497	0.519902	12576	0.000622004	11411	0.000564384	5509	0.000272473	10292	0.000509038	27719	0.00137097	12379	0.000612261
511145_v2014_sRDB16	Escherichia coli str. K-12 substr. MG1655 [2014, RDB16, Weak + Strong]	FALSE	6456	4497	0.51123	12576	0.000622004	11411	0.000564384	5509	0.000272473	10292	0.000509038	27719	0.00137097	12379	0.000612261
511145_v2015_sRDB16	Escherichia coli str. K-12 substr. MG1655 [2015, RDB16, Weak + Strong]	FALSE	6390	4497	0.506782	12576	0.000622004	11411	0.000564384	5509	0.000272473	10292	0.000509038	27719	0.00137097	12379	0.000612261
511145_v2013_sRDB13	Escherichia coli str. K-12 substr. MG1655 [2013, RDB13, Weak + Strong]	FALSE	6314	4497	0.501223	12576	0.000622004	11411	0.000564384	5509	0.000272473	10292	0.000509038	27719	0.00137097	12379	0.000612261
224308_v2016_sDBTBS08-SW16	Bacillus subtilis (strain 168) [2016, DBTBS08-SW16, Weak + Strong]	FALSE	4208	4421	0.486768	12313	0.000630117	11212	0.000573773	5399	0.000276293	10112	0.000517481	27114	0.00138756	12163	0.000622441
511145_v2011_sRDB11	Escherichia coli str. K-12 substr. MG1655 [2011, RDB11, Weak + Strong]	FALSE	5856	4497	0.473427	12576	0.000622004	11411	0.000564384	5509	0.000272473	10292	0.000509038	27719	0.00137097	12379	0.000612261
511145_v2017_sRDB16_eStrong	Escherichia coli str. K-12 substr. MG1655 [2017, RDB16, Strong]	FALSE	4293	4497	0.448521	12576	0.000622004	11411	0.000564384	5509	0.000272473	10292	0.000509038	27719	0.00137097	12379	0.000612261
83332_v2016_s11-12	Mycobacterium tuberculosis (strain ATCC 25618 / H37Rv) [2016, 11-12, Weak + Strong]	FALSE	3683	4091	0.436568	11184	0.000668412	10351	0.000618628	4926	0.000294403	9329	0.000557548	24523	0.00146562	11227	0.000670982
511145_v2015_sRDB16_eStrong	Escherichia coli str. K-12 substr. MG1655 [2015, RDB16, Strong]	FALSE	4101	4497	0.434067	12576	0.000622004	11411	0.000564384	5509	0.000272473	10292	0.000509038	27719	0.00137097	12379	0.000612261
511145_v2014_sRDB16_eStrong	Escherichia coli str. K-12 substr. MG1655 [2014, RDB16, Strong]	FALSE	4034	4497	0.427618	12576	0.000622004	11411	0.000564384	5509	0.000272473	10292	0.000509038	27719	0.00137097	12379	0.000612261
224308_v2016_sSW16	Bacillus subtilis (strain 168) [2016, SW16, Weak + Strong]	FALSE	3040	4421	0.423886	12313	0.000630117	11212	0.000573773	5399	0.000276293	10112	0.000517481	27114	0.00138756	12163	0.000622441
511145_v2013_sRDB13_eStrong	Escherichia coli str. K-12 substr. MG1655 [2013, RDB13, Strong]	FALSE	3885	4497	0.413164	12576	0.000622004	11411	0.000564384	5509	0.000272473	10292	0.000509038	27719	0.00137097	12379	0.000612261
224308_v2008_sDBTBS08	Bacillus subtilis (strain 168) [2008, DBTBS08, Weak + Strong]	FALSE	3114	4421	0.381588	12313	0.000630117	11212	0.000573773	5399	0.000276293	10112	0.000517481	27114	0.00138756	12163	0.000622441
511145_v2011_sRDB11_eStrong	Escherichia coli str. K-12 substr. MG1655 [2011, RDB11, Strong]	FALSE	3388	4497	0.380698	12576	0.000622004	11411	0.000564384	5509	0.000272473	10292	0.000509038	27719	0.00137097	12379	0.000612261
511145_v2006_sRDB06	Escherichia coli str. K-12 substr. MG1655 [2006, RDB06, Weak + Strong]	FALSE	4416	4497	0.378252	12576	0.000622004	11411	0.000564384	5509	0.000272473	10292	0.000509038	27719	0.00137097	12379	0.000612261
224308_v2008_sDBTBS08_eStrong	Bacillus subtilis (strain 168) [2008, DBTBS08, Strong]	FALSE	2576	4421	0.31848	12313	0.000630117	11212	0.000573773	5399	0.000276293	10112	0.000517481	27114	0.00138756	12163	0.000622441
511145_v2005_sRDB04	Escherichia coli str. K-12 substr. MG1655 [2005, RDB04, Weak + Strong]	FALSE	3148	4497	0.267289	12576	0.000622004	11411	0.000564384	5509	0.000272473	10292	0.000509038	27719	0.00137097	12379	0.000612261
451516_v2015_sRTB13	Staphylococcus aureus (strain USA300 / TCH1516) [2015, RTB13, Weak + Strong]	TRUE	2039	2844	0.240155	7124	0.000881084	7096	0.000877621	3205	0.000396389	6368	0.000787583	15315	0.00189413	7688	0.000950839
196627_v2011_s17_eStrong	Corynebacterium glutamicum (strain ATCC 13032 / DSM 20300 / JCM 1318 / LMG 3730 / NCIMB 10025) [2011, 17, Strong]	FALSE	1283	3138	0.236138	8049	0.000817663	7864	0.00079887	3600	0.000365708	7066	0.000717804	17395	0.00176708	8522	0.000865713
196627_v2009_sCRN12_eStrong	Corynebacterium glutamicum (strain ATCC 13032 / DSM 20300 / JCM 1318 / LMG 3730 / NCIMB 10025) [2009, CRN12, Strong]	FALSE	895	3138	0.198534	8049	0.000817663	7864	0.00079887	3600	0.000365708	7066	0.000717804	17395	0.00176708	8522	0.000865713
511145_v2003_sRDB01	Escherichia coli str. K-12 substr. MG1655 [2003, RDB01, Weak + Strong]	FALSE	1432	4497	0.177229	12576	0.000622004	11411	0.000564384	5509	0.000272473	10292	0.000509038	27719	0.00137097	12379	0.000612261
208964_v2015_s11-RTB13	Pseudomonas aeruginosa (strain ATCC 15692 / PAO1 / 1C / PRS 101 / LMG 12228) [2015, 11-RTB13, Weak + Strong]	TRUE	1427	5697	0.158856	16864	0.00051969	14543	0.000448165	7285	0.000224498	13141	0.00040496	37652	0.0011603	15784	0.000486408
158879_v2015_sRTB13	Staphylococcus aureus (strain N315) [2015, RTB13, Weak + Strong]	TRUE	541	2694	0.138085	6661	0.000918133	6705	0.000924198	3006	0.000414338	6012	0.000828677	14277	0.0019679	7262	0.00100097
426430_v2015_sRTB13	Staphylococcus aureus (strain Newman) [2015, RTB13, Weak + Strong]	TRUE	577	2687	0.136584	6640	0.000920014	6687	0.000926526	2997	0.000415253	5996	0.000830784	14229	0.00197152	7242	0.00100342
93062_v2015_sRTB13	Staphylococcus aureus (strain COL) [2015, RTB13, Weak + Strong]	TRUE	586	2726	0.136097	6759	0.000909893	6788	0.000913796	3048	0.00041032	6088	0.000819563	14497	0.00195158	7353	0.000989856
418127_v2015_sRTB13	Staphylococcus aureus (strain Mu3 / ATCC 700698) [2015, RTB13, Weak + Strong]	TRUE	572	2768	0.135116	6889	0.000899458	6898	0.000900633	3104	0.000405272	6188	0.000807932	14787	0.00193066	7472	0.000975577
158878_v2015_sRTB13	Staphylococcus aureus (strain Mu50 / ATCC 700699) [2015, RTB13, Weak + Strong]	TRUE	573	2806	0.133642	7006	0.000890122	6997	0.000888979	3155	0.000400847	6278	0.000797629	15050	0.00191212	7580	0.00096305
359786_v2015_sRTB13	Staphylococcus aureus (strain JH9) [2015, RTB13, Weak + Strong]	TRUE	564	2847	0.130664	7134	0.000880462	7104	0.00087676	3209	0.000396048	6375	0.000786788	15336	0.00189273	7696	0.000949823
196620_v2015_sRTB13	Staphylococcus aureus (strain MW2) [2015, RTB13, Weak + Strong]	TRUE	524	2703	0.129856	6689	0.000915862	6728	0.000921201	3018	0.000413226	6034	0.000826179	14339	0.0019633	7288	0.000997877
359787_v2015_sRTB13	Staphylococcus aureus (strain JH1) [2015, RTB13, Weak + Strong]	TRUE	564	2906	0.129043	7317	0.000866745	7258	0.000859756	3288	0.000389484	6516	0.000771861	15748	0.00186545	7864	0.000931541
282459_v2015_sRTB13	Staphylococcus aureus (strain MSSA476) [2015, RTB13, Weak + Strong]	TRUE	512	2738	0.128926	6796	0.00090687	6820	0.000910073	3064	0.000408866	6117	0.000816263	14580	0.00194558	7387	0.000985734
367830_v2015_sRTB13	Staphylococcus aureus (strain USA300) [2015, RTB13, Weak + Strong]	TRUE	579	2950	0.124746	7455	0.000856941	7373	0.000847515	3347	0.000384733	6620	0.000760959	16058	0.00184584	7989	0.000918323
273036_v2015_sRTB13	Staphylococcus aureus (strain bovine RF122 / ET3-1) [2015, RTB13, Weak + Strong]	TRUE	442	2663	0.114908	6566	0.000926236	6624	0.000934418	2965	0.000418259	5939	0.000837788	14065	0.00198409	7174	0.001012
282458_v2015_sRTB13	Staphylococcus aureus (strain MRSA252) [2015, RTB13, Weak + Strong]	TRUE	401	2834	0.0980946	7093	0.000883453	7070	0.000880588	3192	0.000397573	6345	0.000790288	15245	0.00189881	7659	0.00095395
160491_v2015_sRTB13	Streptococcus pyogenes serotype M5 (strain Manfredo) [2015, RTB13, Weak + Strong]	TRUE	218	1906	0.0902413	4336	0.00119418	4648	0.00128011	1997	0.000549997	4142	0.00114075	9120	0.00251175	5026	0.00138422
186103_v2015_sRTB13	Streptococcus pyogenes serotype M18 (strain MGAS8232) [2015, RTB13, Weak + Strong]	TRUE	226	1924	0.0888773	4387	0.00118572	4695	0.00126897	2019	0.000545698	4184	0.00113086	9232	0.00249523	5077	0.00137222
198466_v2015_sRTB13	Streptococcus pyogenes serotype M3 (strain ATCC BAA-595 / MGAS315) [2015, RTB13, Weak + Strong]	TRUE	215	1951	0.084572	4464	0.00117336	4766	0.00125274	2053	0.000539631	4249	0.00111685	9400	0.00247079	5154	0.00135473
487214_v2015_sRTB13	Streptococcus pneumoniae (strain Hungary19A-6) [2015, RTB13, Weak + Strong]	TRUE	241	2402	0.0845129	5778	0.00100187	5943	0.00103048	2625	0.00045516	5319	0.000922284	12306	0.00213379	6434	0.00111562
406558_v2015_sRTB13	Streptococcus pneumoniae SP9-BS68 [2015, RTB13, Weak + Strong]	TRUE	245	2432	0.0830592	5867	0.000992356	6021	0.0010184	2664	0.000450594	5390	0.000911675	12505	0.00211512	6519	0.00110264
319701_v2015_sRTB13	Streptococcus pyogenes serotype M28 (strain MGAS6180) [2015, RTB13, Weak + Strong]	TRUE	193	1977	0.0819423	4538	0.00116164	4833	0.00123715	2085	0.000533719	4310	0.00110327	9563	0.00244794	5227	0.00133801
370554_v2015_sRTB13	Streptococcus pyogenes serotype M4 (strain MGAS10750) [2015, RTB13, Weak + Strong]	TRUE	200	2059	0.0796503	4772	0.00112616	5047	0.00119105	2188	0.000516352	4505	0.00106315	10080	0.0023788	5460	0.00128852
370551_v2015_sRTB13	Streptococcus pyogenes serotype M12 (strain MGAS9429) [2015, RTB13, Weak + Strong]	TRUE	189	1962	0.0795107	4495	0.0011683	4794	0.00124601	2066	0.000536975	4275	0.00111112	9469	0.00246109	5185	0.00134763
370552_v2015_sRTB13	Streptococcus pyogenes serotype M2 (strain MGAS10270) [2015, RTB13, Weak + Strong]	TRUE	194	2068	0.0768859	4798	0.00112246	5071	0.00118632	2199	0.000514439	4526	0.00105882	10137	0.00237147	5486	0.00128341
316385_v2015_sRTB13	Escherichia coli str. K-12 substr. DH10B [2015, RTB13, Weak + Strong]	TRUE	450	4352	0.0698529	12075	0.000637689	11032	0.000582608	5299	0.000279844	9948	0.000525361	26568	0.00140308	11967	0.000631986
481805_v2015_sRTB13	Escherichia coli (strain ATCC 8739 / DSM 1576 / Crooks) [2015, RTB13, Weak + Strong]	TRUE	459	4408	0.0694192	12269	0.000631574	11178	0.000575413	5380	0.000276948	10081	0.000518942	27011	0.00139045	12126	0.000624213
331112_v2015_sRTB13	Escherichia coli O9:H4 (strain HS) [2015, RTB13, Weak + Strong]	TRUE	445	4626	0.0642023	13025	0.00060878	11747	0.000549047	5696	0.000266227	10599	0.00049539	28753	0.0013439	12745	0.000595693
331111_v2015_sRTB13	Escherichia coli O139:H28 (strain E24377A / ETEC) [2015, RTB13, Weak + Strong]	TRUE	439	5258	0.0562952	15268	0.000552362	13397	0.000484673	6627	0.00023975	12099	0.000437714	33939	0.00122784	14538	0.000525952
344601_v2015_sRTB13	Escherichia coli B171 [2015, RTB13, Weak + Strong]	TRUE	402	5092	0.0547918	14672	0.000565976	12964	0.000500089	6380	0.00024611	11705	0.000451523	32558	0.00125593	14067	0.000542638
362663_v2015_sRTB13	Escherichia coli O6:K15:H31 (strain 536 / UPEC) [2015, RTB13, Weak + Strong]	TRUE	363	4779	0.0541954	13562	0.000593937	12147	0.000531968	5919	0.000259218	10962	0.000480072	29990	0.00131339	13179	0.000577164
364106_v2015_sRTB13	Escherichia coli (strain UTI89 / UPEC) [2015, RTB13, Weak + Strong]	TRUE	381	5272	0.0504552	15318	0.000551231	13433	0.000483398	6647	0.000239198	12132	0.00043658	34056	0.00122553	14578	0.000524602
478008_v2015_sRTB13	Escherichia coli O157:H7 (strain EC869) [2015, RTB13, Weak + Strong]	TRUE	366	5224	0.0503446	15145	0.000555068	13308	0.000487741	6576	0.000241012	12018	0.000440463	33655	0.00123346	14442	0.000529303
439855_v2015_sRTB13	Escherichia coli (strain SMS-3-5 / SECEC) [2015, RTB13, Weak + Strong]	TRUE	391	5127	0.0499317	14797	0.00056303	13055	0.000496747	6432	0.00024474	11788	0.000448537	32848	0.00124988	14166	0.000539021
405955_v2015_sRTB13	Escherichia coli O1:K1 / APEC [2015, RTB13, Weak + Strong]	TRUE	352	4968	0.0497182	14230	0.000576672	12640	0.000512237	6197	0.000251134	11410	0.000462392	31535	0.00127796	13715	0.000555802
199310_v2015_sRTB13	Escherichia coli CFT073 [2015, RTB13, Weak + Strong]	TRUE	361	5574	0.0459275	16414	0.000528395	14222	0.00045783	7100	0.000228561	12849	0.000413631	36603	0.00117831	15435	0.000496879
100226_v2015_sRTB13	Streptomyces coelicolor (strain ATCC BAA-471 / A3(2) / M145) [2015, RTB13, Weak + Strong]	TRUE	330	8299	0.0374744	26889	0.000390459	21334	0.000309794	11364	0.000165018	19318	0.000280519	61280	0.000889856	23168	0.000336426
301447_v2015_sRTB13	Streptococcus pyogenes serotype M1 [2015, RTB13, Weak + Strong]	TRUE	188	5713	0.0287065	16923	0.000518591	14584	0.000446914	7309	0.000223978	13179	0.000403859	37789	0.00115801	15829	0.000485066
340184_v2015_sRTB13	Escherichia coli B7A [2015, RTB13, Weak + Strong]	TRUE	419	10051	0.0285544	34099	0.000337572	25907	0.000256473	14250	0.000141072	23477	0.000232417	78527	0.000777398	28140	0.000278579
381754_v2015_sRTB13	Pseudomonas aeruginosa (strain PA7) [2015, RTB13, Weak + Strong]	TRUE	134	6369	0.0196263	19365	0.000477467	16297	0.000401822	8311	0.000204917	14736	0.000363333	43500	0.00107254	17691	0.000436192
